# *In cellulo* DNA assembly for targeted genomic integration and rearrangement in human cells

**DOI:** 10.1101/2025.06.16.659926

**Authors:** Sébastien Levesque, Nozomu Kawashima, GueHo Hwang, Basheer Becerra, Vivien A.C. Schoonenberg, William Mannherz, Luke Homfeldt, Luca Pinello, Suneet Agarwal, Daniel E. Bauer

## Abstract

Although therapeutic genome editing holds great potential to remedy diverse inherited and acquired disorders, targeted installation of medium to large sized genomic modifications in therapeutically relevant cells remains challenging. We have developed an approach that permits DNA sequence assembly and integration in human cells leveraging CRISPR-targeted dual flap synthesis. This method, named prime assembly, allows for RNA-programmable site-specific integration of single- or double-stranded DNA fragments. Unlike homology-directed repair, prime assembly was similarly active in dividing and non-dividing cells. We applied prime assembly to perform targeted exon recoding, transgene integration, and megabase-scale rearrangements, including at therapeutically relevant loci in primary human cells. Prime assembly expands the capabilities of genome engineering by enabling the targeted integration of medium to large sized DNA sequences without relying on double-stranded DNA donors, nuclease-driven double strand breaks, or cell cycle progression.
