## Supplemental_Material for "*In cellulo* DNA assembly for targeted genomic integration and rearrangement in human cells"

### Sheet: Primers
		Supplementary information - Levesque et al. 2025
		Primers used in this study for Sanger sequencing
		Primer	Sequence	PCR product size
		TINF2_Sanger_Forward	AGGTGTAGTGTTTAGCCTGAGACC	701 bp
		TINF2_Sanger_Reverse	GGGTCCATGTAGCAATCCAAGC
		B2M_Sanger_Forward	CCTCCAGCCTGAAGTCCTAGAATG	713 bp
		B2M_Sanger_Reverse	GCGAAAGAGCGGAAGAGAAACC
		Primers used in this study for PCR-based genotyping and Sanger sequencing
		Primer	Sequence	PCR product size
		ATP1A1_T804N_U6-pegRNA_Integration_Forward	GTCTCAATAGGAAAGGAGCAGTGTC	1370 bp
		ATP1A1_T804N_U6-pegRNA_Integration_Reverse	GCCGCTCATTCACAAGTTTGTCTG
		TRAC_EGFP_Left_Junction_Forward	GCATTTCAGGTTTCCTTGAGTGGC	463 bp
		TRAC_EGFP_Left_Junction_Reverse	CCGGACACGCTGAACTTGTGG
		TRAC_EGFP_Right_Junction_Forward	TGCCTTCTAGTTGCCAGCCATC	557 bp
		TRAC_EGFP_Right_Junction_Reverse	ACCTGGCCATTCCTGAAGCAAG
		Primers used in this study for PCR-based genotyping and long-read nanopore sequencing
		Primer	Sequence	PCR product size
		Chr19_PuroR_11kb_Deletion_Forward	CGGACCACTTTGAGCTCTACTG	2063 bp
		Chr19_PuroR_11kb_Deletion_Reverse	GTCATTTCTTTAAAGGAGTCACCAACTG
		Chr19_PuroR_1Mb_Deletion_Forward	CGGACCACTTTGAGCTCTACTG	2283 bp
		Chr19_PuroR_1Mb_Deletion_Reverse	CGGGAGACATCAGAGAACCCATC
		Chr7_PuroR_11kb_Deletion_Forward	GTGCCATTTAACTTCTTCGAGATGC	2328 bp
		Chr7_PuroR_11kb_Deletion_Reverse	CACCATACTGCTCCACACTGTG
		Chr7_PuroR_1Mb_Deletion_Forward	GTGCCATTTAACTTCTTCGAGATGC	2686 bp
		Chr7_PuroR_1Mb_Deletion_Reverse	CACGCCCACAGGAACTTTAGTC
		Chr7_PuroR_1Mb_Inversion_Forward	GTGCCATTTAACTTCTTCGAGATGC	1730 bp
		Chr7_PuroR_1Mb_Inversion_Reverse	TCCCAGTGAATCAATTACTTGGTCAG
		Chr7_PuroR_93Mb_Deletion_Forward	GTGCCATTTAACTTCTTCGAGATGC	2449 bp
		Chr7_PuroR_93Mb_Deletion_Reverse	CTAGTGAATGGATCGGTGCTGTC
		Primers used in this study for amplicon sequencing
		Primer	Sequence	PCR product size
		TINF2_NGS_Forward	CTACACGACGCTCTTCCGATCTTCCTCAGGGACCATCTTCAAGG	276 bp
		TINF2_NGS_Reverse	AGACGTGTGCTCTTCCGATCTTGGCTAGGTCTGCTGTGTATATCG
		Primers and probes used in this study for droplet digital PCR
		Primer	Sequence	PCR product size	Genomic reference
		TRAC-EGFP_Forward	CAGCAAGGGGGAGGATTG	145 bp	AKT1 (BioRad, catalog no. dHsaCP2506960)
		TRAC-EGFP_Reverse	CGGTGAATAGGCAGACAGAC
		TRAC-EGFP_Probe	CCATAGAGCCCACCGCATCCC
		IL2RG-EGFP_Forward	CGGAAGCTATGACAGAGGAAAC	108 bp	KDM6A (BioRad, catalog no. dHsaCP2507075)
		IL2RG-EGFP_Reverse	TCGCCCTTGCTCACCATG
		IL2RG-EGFP_Probe	TAAGGTGTACGGTATCCCTCACCCACTAC
		AAVS1-EGFP_Forward	AATGTGGCTCTGGTTCTGGG	121 bp	EIF2C1_Ref_v3
		AAVS1-EGFP_Reverse	GGAGGAAGAGAAGAGGTCAGC
		AAVS1-EGFP_Probe	TACGGTACTGTCCCTAGTGGCCC
		Chr19_PuroR_Forward	AATGTGGCTCTGGTTCTGGG	122 bp	EIF2C1_Ref_v3
		Chr19_PuroR_Reverse	GGGAGGAAGAGAAGAGGTCAG
		Chr19_PuroR_Probe	TACGGTACTGTCCCTAGTGGCCC
		Chr7_PuroR_Forward	GGATTTTCTTTCCTTCTGCAGATG	115 bp	EIF2C1_Ref_v3
		Chr7_PuroR_Reverse	GAAGACTTCCTCTGCCCTCTC
		Chr7_PuroR_Probe	TTCGCTAGCTAGTCGGCCTTTGAG
		Chr7_TMEM248_Dropout_Forward	ATCTCAGTCTCAATCACCCTAAC	100 bp	EIF2C1_Ref_v3
		Chr7_TMEM248_Dropout_Reverse	TCTGATGCCCTAAGATGGTTG
		Chr7_TMEM248_Dropout_Probe	TATTCCCGCAACGTCACCCATC
		In-house reference assay for droplet digital PCR
		EIF2C1_Ref_v3_Forward	CTAGCCATTGTGAGCTGGC	125 bp
		EIF2C1_Ref_v3_Reverse	ACCCAATACCTCATGGATGC
		EIF2C1_Ref_v3_Probe	CCCTGGATGTGGCCATGAGG
		Primers used in this study for Vpx-SIV mRNA IVT template amplification
		Primer	Sequence	PCR product size
		T7_Vpx-SIV_IVT_Forward	TCGAGCTCGGTACCTAATACGACTCACTATAAGG	1,195 bp
		T7_Vpx-SIV_IVT_Reverse*	TTTTTTTTTTTTTTTTTTTTTTTTTTTTTTTTTTTTTTTTTTTTTTTTTTTTTTTTTTTTTTTTTTTTTTTTTTTTTTTTTTTTTTTTTTTTTTTTTTTTTTTTTTTTTTTTTTTTTTTCTAGGTCTCGAGGTCGACGG
		*Synthesized as Ultramer by IDT

### Sheet: pegRNAs and sgRNAs
		Supplementary information - Levesque et al. 2025
		(e)pegRNAs and sgRNAs used in this study
		(e)pegRNA	Spacer	pegRNA extension
		TINF2_F1_20-nts_pegRNA	GACTTCAATCTGGCCCCTCT	GCACTCTCCGTCTTCCCAATGGGGCCAGATTGA
		TINF2_F1_25-nts_pegRNA	GACTTCAATCTGGCCCCTCT	GCTCTGCACTCTCCGTCTTCCCAATGGGGCCAGATTGA
		TINF2_F1_29-nts_pegRNA	GACTTCAATCTGGCCCCTCT	ACTGGCTCTGCACTCTCCGTCTTCCCAATGGGGCCAGATTGA
		TINF2_F1_35-nts_pegRNA	GACTTCAATCTGGCCCCTCT	TAGCCCACTGGCTCTGCACTCTCCGTCTTCCCAATGGGGCCAGATTGA
		TINF2_R1_20-nts_pegRNA	GGCTTAGATATGACCTGGGT	GCAACCTGGGAAGCCCTACACAGGTCATATCTA
		TINF2_R1_25-nts_pegRNA	GGCTTAGATATGACCTGGGT	ATTCCGCAACCTGGGAAGCCCTACACAGGTCATATCTA
		TINF2_R1_30-nts_pegRNA	GGCTTAGATATGACCTGGGT	TTCCCATTCCGCAACCTGGGAAGCCCTACACAGGTCATATCTA
		TINF2_R1_35-nts_pegRNA	GGCTTAGATATGACCTGGGT	TGCTCTTCCCATTCCGCAACCTGGGAAGCCCTACACAGGTCATATCTA
		TINF2_F1_25-nts_epegRNA_tevopreQ1	GACTTCAATCTGGCCCCTCT	GCTCTGCACTCTCCGTCTTCCCAATGGGGCCAGATTGA
		TINF2_F1_20-nts_epegRNA_tevopreQ1	GACTTCAATCTGGCCCCTCT	GCACTCTCCGTCTTCCCAATGGGGCCAGATTGA
		TINF2_F1_14-nts_epegRNA_tevopreQ1	GACTTCAATCTGGCCCCTCT	TCCGTCTTCCCAATGGGGCCAGATTGA
		TINF2_F1_11-nts_epegRNA_tevopreQ1	GACTTCAATCTGGCCCCTCT	GTCTTCCCAATGGGGCCAGATTGA
		TINF2_F1_10-nts_epegRNA_tevopreQ1	GACTTCAATCTGGCCCCTCT	TCTTCCCAATGGGGCCAGATTGA
		TINF2_F1_8-nts_epegRNA_tevopreQ1	GACTTCAATCTGGCCCCTCT	TTCCCAATGGGGCCAGATTGA
		TINF2_R1_25-nts_epegRNA_tevopreQ1	GGCTTAGATATGACCTGGGT	ATTCCGCAACCTGGGAAGCCCTACACAGGTCATATCTA
		TINF2_R1_20-nts_epegRNA_tevopreQ1	GGCTTAGATATGACCTGGGT	GCAACCTGGGAAGCCCTACACAGGTCATATCTA
		TINF2_R1_14-nts_epegRNA_tevopreQ1	GGCTTAGATATGACCTGGGT	TGGGAAGCCCTACACAGGTCATATCTA
		TINF2_R1_11-nts_epegRNA_tevopreQ1	GGCTTAGATATGACCTGGGT	GAAGCCCTACACAGGTCATATCTA
		TINF2_R1_10-nts_epegRNA_tevopreQ1	GGCTTAGATATGACCTGGGT	AAGCCCTACACAGGTCATATCTA
		TINF2_R1_8-nts_epegRNA_tevopreQ1	GGCTTAGATATGACCTGGGT	GCCCTACACAGGTCATATCTA
		TRAC_F1_v1_pegRNA	GCCTGGGTTGGGGCAAAGA	GCTGGTCATTGCGGTCTCATTGGTGTACGGTATTGCCCCAACC
		TRAC_F1_v2_pegRNA	GCCTGGGTTGGGGCAAAGA	GTTCCGGTCTCATTGGTGTACGGTATTGCCCCAACC
		TRAC_F2_v1_pegRNA	GCTTGTCCATCACTGGCATC	GCTGGTCATTGCGGTCTCATTGGTGTACGGTAGCCAGTGATGGA
		TRAC_F2_v2_pegRNA	GCTTGTCCATCACTGGCATC	GTTCCGGTCTCATTGGTGTACGGTAGCCAGTGATGGA
		TRAC_F3_v1_pegRNA	GCCCCGCCCTTGTCCATCAC	GCTGGTCATTGCGGTCTCATTGGTGTACGGTAATGGACAAGGGC
		TRAC_F3_v2_pegRNA	GCCCCGCCCTTGTCCATCAC	GTTCCGGTCTCATTGGTGTACGGTAATGGACAAGGGC
		TRAC_R1_v1_pegRNA	GTCAGGGTTCTGGATATCTGT	GCTAGCATCAGAGTTGGACACATGGAACGTTGGATATCCAGAACC
		TRAC_R1_v2_pegRNA	GTCAGGGTTCTGGATATCTGT	GCCTACCGTGATGCTCTTCCCATTCGATATCCAGAACC
		TRAC_R2_v1_pegRNA	GAGTCTCTCAGCTGGTACA	GCTAGCATCAGAGTTGGACACATGGAACGTTGACCAGCTGAGAG
		TRAC_R2_v2_pegRNA	GAGTCTCTCAGCTGGTACA	GCCTACCGTGATGCTCTTCCCATTCACCAGCTGAGAG
		IL2RG_F1_v1_pegRNA	GGGTAGTGGGTGAGGGACCC	GCTGGTCTATGCGGTCTCTAAGGTGTACGGTATCCCTCACCCA
		IL2RG_F2_v1_pegRNA	GACACAGACAGACTACACCC	GCTGGTCTATGCGGTCTCTAAGGTGTACGGTATGTAGTCTGTCTG
		IL2RG_R1_v1_pegRNA	GGTAATGATGGCTTCAACA	GCTAGCATCAGAGTTGGACACATGGAACGTTGTGAAGCCATCATT
		IL2RG_R2_v1_pegRNA	GGAATAAGAGGGATGTGAA	GCTAGCATCAGAGTTGGACACATGGAACGTTGACATCCCTCTTATT
		IL2RG_R3_v1_pegRNA	GGGCAGCTGCAGGAATAAGA	GCTAGCATCAGAGTTGGACACATGGAACGTTGTATTCCTGCAGCT
		IL2RG_R4_v1_pegRNA	GTTCAGCCCCACTCCCAGCA	GCTAGCATCAGAGTTGGACACATGGAACGTTGTGGGAGTGGGG
		IL2RG_R5_v1_pegRNA	GCCAGATTTCCCACCAGCTG	GCTAGCATCAGAGTTGGACACATGGAACGTTGCTGGTGGGAAAT
		AAVS1_F1_v1_pegRNA	GGGGCCACTAGGGACAGGAT	GCTGGTCATTGCGGTCTCATTGGTGTACGGTACTGTCCCTAGTG
		AAVS1_F1_v2_pegRNA	GGGGCCACTAGGGACAGGAT	GTTCCGGTCTCATTGGTGTACGGTACTGTCCCTAGTG
		AAVS1_F2_v1_pegRNA	GATGGAGCCAGAGAGGATCC	GCTGGTCATTGCGGTCTCATTGGTGTACGGTATCCTCTCTGGC
		AAVS1_F2_v2_pegRNA	GATGGAGCCAGAGAGGATCC	GTTCCGGTCTCATTGGTGTACGGTATCCTCTCTGGC
		AAVS1_R1_v1_pegRNA	GCAGCTCAGGTTCTGGGAGA	GCTAGCATCAGAGTTGGACACATGGAACGTTGCCCAGAACC
		AAVS1_R1_v2_pegRNA	GCAGCTCAGGTTCTGGGAGA	GCCTACCGTGATGCTCTTCCCATTCCCCAGAACC
		AAVS1_R2_v1_pegRNA	GATCAGTGAAACGCACCAGA	GCTAGCATCAGAGTTGGACACATGGAACGTTGGGTGCGTTTCACT
		AAVS1_R2_v2_pegRNA	GATCAGTGAAACGCACCAGA	GCCTACCGTGATGCTCTTCCCATTCGGTGCGTTTCACT
		Chr19_F1_pegRNA	GGGGCCACTAGGGACAGGAT	GCTGGTCATTGCGGTCTCATTGGTGTACGGTACTGTCCCTAGTG
		Chr19_R1_pegRNA	GCAGCTCAGGTTCTGGGAGA	GCTAGCATCAGAGTTGGACACATGGAACGTTGCCCAGAACC
		Chr19_R2_pegRNA	GTAGACAGAGCCCTTGCCCA	GCTAGCATCAGAGTTGGACACATGGAACGTTGGCAAGGGCTCT
		Chr19_R3_pegRNA	GGATGTGGCCACCAAATAG	GCTAGCATCAGAGTTGGACACATGGAACGTTGTTTGGTGGCCA
		Chr7_F1_pegRNA	GAGTGAAGAGCGGCTCACGG	GTAGTGGATAGGATGTTCGCTAGCTAGTCGGCCTTTGAGCCGCTCTT
		Chr7_F2_Inversion_pegRNA (ssDNA donor)	GACAGCCTAGATTGCGACAA	GCTAGCATCAGAGTTGGACACATGGAACGTTGTCGCAATCTAGG
		Chr7_R1_pegRNA	GGCAACAACCACATGCCTG	ATCCGCTTAAGATCCGAGTTGCCCATGTACCTGTCGCATGTGGTTGT
		Chr7_R2_pegRNA	GCTAAAGTGTTAAAGTGTAG	ATCCGCTTAAGATCCGAGTTGCCCATGTACCTGTCCACTTTAACACTTTA
		Chr7_R3_pegRNA	GGATCAGATCCACCAACTCG	ATCCGCTTAAGATCCGAGTTGCCCATGTACCTGTCGTTGGTGGATCTG
		Chr7_R3_v2_pegRNA (ssDNA donor)	GGATCAGATCCACCAACTCG	GCTAGCATCAGAGTTGGACACATGGAACGTTGGTTGGTGGATCTG
		Chr7_R4_v2_pegRNA (ssDNA donor)	GTTGCACTCGTCCACCTCCG	GCTAGCATCAGAGTTGGACACATGGAACGTTGAGGTGGACGAG
		ATP1A1_F1_v1_pegRNA	GCAAACATTCCACTACCACT	ACACAAAATTGTCACGTTGCCCAAAGGTAGTGGAATGT
		ATP1A1_F1_v2_pegRNA	GCAAACATTCCACTACCACT	GATCGATACACAAAATTGTCACGTTGCCCAAAGGTAGTGGAATGT
		ATP1A1_R1_pegRNA	GCGCCAGCCTCATGGATGCT	GCTAGCATCAGAGTTGGACACATGGAACGTTGATCCATGAGGCTG
		ATP1A1_R2_pegRNA	GTTTCCCAACGCCAGCCTCA	GCTAGCATCAGAGTTGGACACATGGAACGTTGGGCTGGCGTTG
		sgRNAs used in this study
		sgRNA	Spacer
		AAVS1 (HDR)	GGGGCCACTAGGGACAGGAT
		TINF2 (HDR)	GGGAAACAGCATGACTGTG
		Synthetic pegRNAs used in this study
		Phosphorothioate linkage are highlighted with *
		2'-O-Methyl modified bases are highlighted with a lowercase m
		pegRNA	Sequence
		AAVS1_F1_v1_pegRNA	mG*mG*mG*GCCACUAGGGACAGGAUGUUUUAGAGCUAGAAAUAGCAAGUUAAAAUAAGGCUAGUCCGUUAUCAACUUGAAAAAGUGGCACCGAGUCGGUGCGCUGGUCAUUGCGGUCUCAUUGGUGUACGGUACUGUCCCUAGUGUU*mU*mU*mUU
		AAVS1_R1_v1_pegRNA	mG*mC*mA*GCUCAGGUUCUGGGAGAGUUUUAGAGCUAGAAAUAGCAAGUUAAAAUAAGGCUAGUCCGUUAUCAACUUGAAAAAGUGGCACCGAGUCGGUGCGCUAGCAUCAGAGUUGGACACAUGGAACGUUGCCCAGAACCUU*mU*mU*mUU
		IL2RG_F1_v1_pegRNA	mG*mG*mG*UAGUGGGUGAGGGACCCGUUUUAGAGCUAGAAAUAGCAAGUUAAAAUAAGGCUAGUCCGUUAUCAACUUGAAAAAGUGGCACCGAGUCGGUGCGCUGGUCUAUGCGGUCUCUAAGGUGUACGGUAUCCCUCACCCAUU*mU*mU*mUU
		IL2RG_R1_v1_pegRNA	mU*mG*mG*UAAUGAUGGCUUCAACAGUUUUAGAGCUAGAAAUAGCAAGUUAAAAUAAGGCUAGUCCGUUAUCAACUUGAAAAAGUGGCACCGAGUCGGUGCGCUAGCAUCAGAGUUGGACACAUGGAACGUUGUGAAGCCAUCAUUUU*mU*mU*mUU

### Sheet: Donors
		Supplementary information - Levesque et al. 2025
		Prime assembly donors used in this study
		Synthetic ssDNA donors ordered as ultramer from IDT with 5' phosphorylation
		Phosphorothioate linkage are highlighted with *
		ssDNA donor	Sequence
		TINF2_v1_Top_ssDNA_Donor_Without-PT	CAGTGGGCTAGCACCAGAGGCGGACACAAGGAACGGCCTACCGTGATGCTCTTCCCATTCCGCAACCTGGGAAGCCCTACA
		TINF2_v1_Bot_ssDNA_Donor_Without-PT	GGGAAGAGCATCACGGTAGGCCGTTCCTTGTGTCCGCCTCTGGTGCTAGCCCACTGGCTCTGCACTCTCCGTCTTCCCAAT
		TINF2_v1_Top_ssDNA_Donor	C*A*G*TGGGCTAGCACCAGAGGCGGACACAAGGAACGGCCTACCGTGATGCTCTTCCCATTCCGCAACCTGGGAAGCCCT*A*C*A
		TINF2_v1_Bot_ssDNA_Donor	G*G*G*AAGAGCATCACGGTAGGCCGTTCCTTGTGTCCGCCTCTGGTGCTAGCCCACTGGCTCTGCACTCTCCGTCTTCCC*A*A*T
		TINF2_v2_Top_ssDNA_Donor	T*A*G*CACCAGAGGCGGACACAAGGAACGGCCTACCGTGATGCTCTTCCCATTCCGCAACCTGGGAAGCCCT*A*C*A
		TINF2_v2_Bot_ssDNA_Donor	C*A*T*CACGGTAGGCCGTTCCTTGTGTCCGCCTCTGGTGCTAGCCCACTGGCTCTGCACTCTCCGTCTTCCC*A*A*T
		TINF2_v3_Top_ssDNA_Donor	G*G*C*GGACACAAGGAACGGCCTACCGTGATGCTCTTCCCATTCCGCAACCTGGGAAGCCCT*A*C*A
		TINF2_v3_Bot_ssDNA_Donor	G*G*C*CGTTCCTTGTGTCCGCCTCTGGTGCTAGCCCACTGGCTCTGCACTCTCCGTCTTCCC*A*A*T
		TINF2_v4_Top_ssDNA_Donor	G*G*A*GAGTGCAGAGCCAGTGGGCTAGCACCAGAGGCGGACACAAGGAACGGCCTACCGTGATGCTCTTCCCATTCCGCAACCTGGGAAGCCCT*A*C*A
		TINF2_v4_Bot_ssDNA_Donor	C*C*A*GGTTGCGGAATGGGAAGAGCATCACGGTAGGCCGTTCCTTGTGTCCGCCTCTGGTGCTAGCCCACTGGCTCTGCACTCTCCGTCTTCCC*A*A*T
		TINF2_v5_Top_ssDNA_Donor	G*C*A*CCAGAGGCGGACACAAGGAACGGCCTACCGTGATGCTCTTCCCATTCCGCAACCTGGGAAGCCCT*A*C*A
		TINF2_v5_Bot_ssDNA_Donor	T*C*A*CGGTAGGCCGTTCCTTGTGTCCGCCTCTGGTGCTAGCCCACTGGCTCTGCACTCTCCGTCTTCCC*A*A*T
		ATP1A1_T804N_U6-pegRNA_Top-1_ssDNA_Donor	G*C*A*TATACGATACAAGGCTGTTAGAGAGATAATTAGAATTAATTTGACTGTAAACACAAAGATATTAGTACAAAATACGTGACGTAGAAAGTAATAATTTCTTGGG*T*A*G
		ATP1A1_T804N_U6-pegRNA_Bot-1_ssDNA_Donor	C*T*C*TCTAACAGCCTTGTATCGTATATGCAAATATGAAGGAATCATGGGAAATAGGCCCTCTGTTGTGACACTCACCATGTCAGTGCCCAGATCGATACACAAAATTGTCACGTTGCCC*A*A*A
		ATP1A1_T804N_U6-pegRNA_Top-2_ssDNA_Donor	A*T*A*TATCTTGTGGAAAGGACGAAACACCGAGTAGCGCGAGCACAGCTAGTTTTAGAGCTAGAAATAGCAAGTTAAAATAAGGCTAGTCCGTTATCAACTTGAAAAAGTGGCACCGAGTCGGTGCTCCGTGGGGTGAGCTGTGCTCGCGCTTTTTTTTNNNNNNNNNNGCTAGCATCAGAGTTGGACACATGGAACG*T*T*G
		ATP1A1_T804N_U6-pegRNA_Bot-2_ssDNA_Donor	G*G*T*GTTTCGTCCTTTCCACAAGATATATAAAGCCAAGAAATCGAAATACTTTCAAGTTACGGTAAGCATATGATAGTCCATTTTAAAACATAATTTTAAAACTGCAAACTACCCAAGAAATTATTACTTTCTACGTC*A*C*G
		AAVS1_EGFP_Bot_v3_ssDNA_Donor	C*G*A*CCAGGATGGGCACCACCCCGGTGAACAGCTCCTCGCCCTTGCTCACCATGGAAGGGCCGGGGTTCTCTTCCACGTCGCCGGCCTGTTTCAGCAGGCTGAAATTTGTGGCGCCGGATCCCTGTGGGAGGAAGAGAAGAGGTCAGCAGCTGGTCATTGCGGTCTCATTGGTGTACG*G*T*A
		IL2RG_EGFP_Bot_v3_ssDNA_Donor	C*G*A*CCAGGATGGGCACCACCCCGGTGAACAGCTCCTCGCCCTTGCTCACCATGGTGGCGCTGGTCTATGCGGTCTCTAAGGTGTACG*G*T*A
		Chr7_PuroR_Bot_ssDNA_Donor	G*T*C*ACCGCATGTTAGAAGACTTCCTCTGCCCTCTCCGCCGCCAGAGTAGTGGATAGGATGTTCGCTAGCTAGTCGGC*C*T*T
		Long ssDNA donors generated in-house or ordered from Genscript with 5' phosphorylation
		Phosphorothioate linkage are highlighted with *
		ssDNA donor	Sequence
		AAVS1_EGFP_Top_v1_ssDNA_Donor	C*T*C*GTGACCACCCTGACCTACGGCGTGCAGTGCTTCAGCCGCTACCCCGACCACATGAAGCAGCACGACTTCTTCAAGTCCGCCATGCCCGAAGGCTACGTCCAGGAGCGCACCATCTTCTTCAAGGACGACGGCAACTACAAGACCCGCGCCGAGGTGAAGTTCGAGGGCGACACCCTGGTGAACCGCATCGAGCTGAAGGGCATCGACTTCAAGGAGGACGGCAACATCCTGGGGCACAAGCTGGAGTACAACTACAACAGCCACAACGTCTATATCATGGCCGACAAGCAGAAGAACGGCATCAAGGTGAACTTCAAGATCCGCCACAACATCGAGGACGGCAGCGTGCAGCTCGCCGACCACTACCAGCAGAACACCCCCATCGGCGACGGC…
		AAVS1_EGFP_Bot_v1_ssDNA_Donor	G*C*G*GTCACGAACTCCAGCAGGACCATGTGATCGCGCTTCTCGTTGGGGTCTTTGCTCAGGGCGGACTGGGTGCTCAGGTAGTGGTTGTCGGGCAGCAGCACGGGGCCGTCGCCGATGGGGGTGTTCTGCTGGTAGTGGTCGGCGAGCTGCACGCTGCCGTCCTCGATGTTGTGGCGGATCTTGAAGTTCACCTTGATGCCGTTCTTCTGCTTGTCGGCCATGATATAGACGTTGTGGCTGTTGTAGTTGTACTCCAGCTTGTGCCCCAGGATGTTGCCGTCCTCCTTGAAGTCGATGCCCTTCAGCTCGATGCGGTTCACCAGGGTGTCGCCCTCGAACTTCACCTCGGCGCGGGTCTTGTAGTTGCCGTCGTCCTTGAAGAAGATGGTGCGCTCC…
		AAVS1_EGFP_Top_v2_ssDNA_Donor	G*G*G*CATCGACTTCAAGGAGGACGGCAACATCCTGGGGCACAAGCTGGAGTACAACTACAACAGCCACAACGTCTATATCATGGCCGACAAGCAGAAGAACGGCATCAAGGTGAACTTCAAGATCCGCCACAACATCGAGGACGGCAGCGTGCAGCTCGCCGACCACTACCAGCAGAACACCCCCATCGGCGACGGCCCCGTGCTGCTGCCCGACAACCACTACCTGAGCACCCAGTCCGCCCTGAGCAAAGACCCCAACGAGAAGCGCGATCACATGGTCCTGCTGGAGTTCGTGACCGCCGCCGGGATCACTCTCGGCATGGACGAGCTGTACAAGTGACCTGCAGGCTGTGCCTTCTAGTTGCCAGCCATCTGTTGTTTGCCCCTCCCCCGTGC…
		AAVS1_EGFP_Bot_v2_ssDNA_Donor	G*T*T*CTTCTGCTTGTCGGCCATGATATAGACGTTGTGGCTGTTGTAGTTGTACTCCAGCTTGTGCCCCAGGATGTTGCCGTCCTCCTTGAAGTCGATGCCCTTCAGCTCGATGCGGTTCACCAGGGTGTCGCCCTCGAACTTCACCTCGGCGCGGGTCTTGTAGTTGCCGTCGTCCTTGAAGAAGATGGTGCGCTCCTGGACGTAGCCTTCGGGCATGGCGGACTTGAAGAAGTCGTGCTGCTTCATGTGGTCGGGGTAGCGGCTGAAGCACTGCACGCCGTAGGTCAGGGTGGTCACGAGGGTGGGCCAGGGCACGGGCAGCTTGCCGGTGGTGCAGATGAACTTCAGGGTCAGCTTGCCGTAGGTGGCATCGCCCTCGCCCTCGCCGGACACGCT…
		AAVS1_EGFP_Top_v3_ssDNA_Donor	G*G*T*GAGCAAGGGCGAGGAGCTGTTCACCGGGGTGGTGCCCATCCTGGTCGAGCTGGACGGCGACGTAAACGGCCACAAGTTCAGCGTGTCCGGCGAGGGCGAGGGCGATGCCACCTACGGCAAGCTGACCCTGAAGTTCATCTGCACCACCGGCAAGCTGCCCGTGCCCTGGCCCACCCTCGTGACCACCCTGACCTACGGCGTGCAGTGCTTCAGCCGCTACCCCGACCACATGAAGCAGCACGACTTCTTCAAGTCCGCCATGCCCGAAGGCTACGTCCAGGAGCGCACCATCTTCTTCAAGGACGACGGCAACTACAAGACCCGCGCCGAGGTGAAGTTCGAGGGCGACACCCTGGTGAACCGCATCGAGCTGAAGGGCATCGACTTCAAGGA…
		IL2RG_EGFP_Top_v1_ssDNA_Donor	C*T*C*GTGACCACCCTGACCTACGGCGTGCAGTGCTTCAGCCGCTACCCCGACCACATGAAGCAGCACGACTTCTTCAAGTCCGCCATGCCCGAAGGCTACGTCCAGGAGCGCACCATCTTCTTCAAGGACGACGGCAACTACAAGACCCGCGCCGAGGTGAAGTTCGAGGGCGACACCCTGGTGAACCGCATCGAGCTGAAGGGCATCGACTTCAAGGAGGACGGCAACATCCTGGGGCACAAGCTGGAGTACAACTACAACAGCCACAACGTCTATATCATGGCCGACAAGCAGAAGAACGGCATCAAGGTGAACTTCAAGATCCGCCACAACATCGAGGACGGCAGCGTGCAGCTCGCCGACCACTACCAGCAGAACACCCCCATCGGCGACGGC…
		IL2RG_EGFP_Bot_v1_ssDNA_Donor	G*C*G*GTCACGAACTCCAGCAGGACCATGTGATCGCGCTTCTCGTTGGGGTCTTTGCTCAGGGCGGACTGGGTGCTCAGGTAGTGGTTGTCGGGCAGCAGCACGGGGCCGTCGCCGATGGGGGTGTTCTGCTGGTAGTGGTCGGCGAGCTGCACGCTGCCGTCCTCGATGTTGTGGCGGATCTTGAAGTTCACCTTGATGCCGTTCTTCTGCTTGTCGGCCATGATATAGACGTTGTGGCTGTTGTAGTTGTACTCCAGCTTGTGCCCCAGGATGTTGCCGTCCTCCTTGAAGTCGATGCCCTTCAGCTCGATGCGGTTCACCAGGGTGTCGCCCTCGAACTTCACCTCGGCGCGGGTCTTGTAGTTGCCGTCGTCCTTGAAGAAGATGGTGCGCTCC…
		IL2RG_EGFP_Top_v2_ssDNA_Donor	G*G*G*CATCGACTTCAAGGAGGACGGCAACATCCTGGGGCACAAGCTGGAGTACAACTACAACAGCCACAACGTCTATATCATGGCCGACAAGCAGAAGAACGGCATCAAGGTGAACTTCAAGATCCGCCACAACATCGAGGACGGCAGCGTGCAGCTCGCCGACCACTACCAGCAGAACACCCCCATCGGCGACGGCCCCGTGCTGCTGCCCGACAACCACTACCTGAGCACCCAGTCCGCCCTGAGCAAAGACCCCAACGAGAAGCGCGATCACATGGTCCTGCTGGAGTTCGTGACCGCCGCCGGGATCACTCTCGGCATGGACGAGCTGTACAAGTGACCTGCAGGCTGTGCCTTCTAGTTGCCAGCCATCTGTTGTTTGCCCCTCCCCCGTGC…
		IL2RG_EGFP_Bot_v2_ssDNA_Donor	G*T*T*CTTCTGCTTGTCGGCCATGATATAGACGTTGTGGCTGTTGTAGTTGTACTCCAGCTTGTGCCCCAGGATGTTGCCGTCCTCCTTGAAGTCGATGCCCTTCAGCTCGATGCGGTTCACCAGGGTGTCGCCCTCGAACTTCACCTCGGCGCGGGTCTTGTAGTTGCCGTCGTCCTTGAAGAAGATGGTGCGCTCCTGGACGTAGCCTTCGGGCATGGCGGACTTGAAGAAGTCGTGCTGCTTCATGTGGTCGGGGTAGCGGCTGAAGCACTGCACGCCGTAGGTCAGGGTGGTCACGAGGGTGGGCCAGGGCACGGGCAGCTTGCCGGTGGTGCAGATGAACTTCAGGGTCAGCTTGCCGTAGGTGGCATCGCCCTCGCCCTCGCCGGACACGCT…
		IL2RG_EGFP_Top_v3_ssDNA_Donor	G*G*T*GAGCAAGGGCGAGGAGCTGTTCACCGGGGTGGTGCCCATCCTGGTCGAGCTGGACGGCGACGTAAACGGCCACAAGTTCAGCGTGTCCGGCGAGGGCGAGGGCGATGCCACCTACGGCAAGCTGACCCTGAAGTTCATCTGCACCACCGGCAAGCTGCCCGTGCCCTGGCCCACCCTCGTGACCACCCTGACCTACGGCGTGCAGTGCTTCAGCCGCTACCCCGACCACATGAAGCAGCACGACTTCTTCAAGTCCGCCATGCCCGAAGGCTACGTCCAGGAGCGCACCATCTTCTTCAAGGACGACGGCAACTACAAGACCCGCGCCGAGGTGAAGTTCGAGGGCGACACCCTGGTGAACCGCATCGAGCTGAAGGGCATCGACTTCAAGGA…
		ATP1A1_T804N_U6-pegRNA_Bot-v2_Long_ssDNA_Donor	G*G*T*GTTTCGTCCTTTCCACAAGATATATAAAGCCAAGAAATCGAAATACTTTCAAGTTACGGTAAGCATATGATAGTCCATTTTAAAACATAATTTTAAAACTGCAAACTACCCAAGAAATTATTACTTTCTACGTCACGTATTTTGTACTAATATCTTTGTGTTTACAGTCAAATTAATTCTAATTATCTCTCTAACAGCCTTGTATCGTATATGCAAATATGAAGGAATCATGGGAAATAGGCCCTCTGTTGTGACACTCACCATGTCAGTGCCCAGATCGATACACAAAATTGTCACGTTGCCCAAA
		PuroR_Top_ssDNA_Donor (Genscript ID: U399R048G0)	G*A*G*AGGGCAGAGGAAGTCTTCTAACATGCGGTGACGTGGAGGAGAATCCCGGCCCTAGCACCGAGTACAAGCCCACGGTGCGCCTCGCCACCCGCGACGACGTCCCCAGGGCCGTACGCACCCTCGCCGCCGCGTTCGCCGACTACCCCGCCACGCGCCACACCGTCGATCCGGACCGCCACATCGAGCGGGTCACCGAGCTGCAAGAACTCTTCCTCACGCGCGTCGGGCTCGACATCGGCAAGGTGTGGGTCGCGGACGACGGCGCCGCGGTGGCGGTCTGGACCACGCCGGAGAGCGTCGAAGCGGGGGCGGTGTTCGCCGAGATCGGCCCGCGCATGGCCGAGTTGAGCGGTTCCCGGCTGGCCGCGCAGCAACAGATGGAAGGCCTCCTGG…
		3'-Overhang dsDNA donors generated in-house
		Phosphorothioate linkage are highlighted with *, and 3' overhangs are shown in blue
		dsDNA donor	Sequence
		TRAC_EGFP_v1_3'-Overhang-dsDNA_Donor	TACCGTACACCAATGAGACCGCAATGACCAGCT*G*C*T*G*ACCTCTTCTCTTCCTCCCACAGATATCGGATCCGGCGCCACAAATTTCAGCCTGCTGAAACAGGCCGGCGACGTGGAAGAGAACCCCGGCCCTTCCATGGTGAGCAAGGGCGAGGAGCTGTTCACCGGGGTGGTGCCCATCCTGGTCGAGCTGGACGGCGACGTAAACGGCCACAAGTTCAGCGTGTCCGGCGAGGGCGAGGGCGATGCCACCTACGGCAAGCTGACCCTGAAGTTCATCTGCACCACCGGCAAGCTGCCCGTGCCCTGGCCCACCCTCGTGACCACCCTGACCTACGGCGTGCAGTGCTTCAGCCGCTACCCCGACCACATGAAGCAGCACGACTTCTTCAAGTCC…
		TRAC_EGFP_v2_3'-Overhang-dsDNA_Donor	TACCGTACACCAATGAGACCGGAACT*G*C*T*G*ACCTCTTCTCTTCCTCCCACAGATATCGGATCCGGCGCCACAAATTTCAGCCTGCTGAAACAGGCCGGCGACGTGGAAGAGAACCCCGGCCCTTCCATGGTGAGCAAGGGCGAGGAGCTGTTCACCGGGGTGGTGCCCATCCTGGTCGAGCTGGACGGCGACGTAAACGGCCACAAGTTCAGCGTGTCCGGCGAGGGCGAGGGCGATGCCACCTACGGCAAGCTGACCCTGAAGTTCATCTGCACCACCGGCAAGCTGCCCGTGCCCTGGCCCACCCTCGTGACCACCCTGACCTACGGCGTGCAGTGCTTCAGCCGCTACCCCGACCACATGAAGCAGCACGACTTCTTCAAGTCCGCCATGC…
		IL2RG_EGFP_v1_3'-Overhang-dsDNA_Donor	TACCGTACACCTTAGAGACCGCATAGACCAGCG*C*C*A*C*CATGGTGAGCAAGGGCGAGGAGCTGTTCACCGGGGTGGTGCCCATCCTGGTCGAGCTGGACGGCGACGTAAACGGCCACAAGTTCAGCGTGTCCGGCGAGGGCGAGGGCGATGCCACCTACGGCAAGCTGACCCTGAAGTTCATCTGCACCACCGGCAAGCTGCCCGTGCCCTGGCCCACCCTCGTGACCACCCTGACCTACGGCGTGCAGTGCTTCAGCCGCTACCCCGACCACATGAAGCAGCACGACTTCTTCAAGTCCGCCATGCCCGAAGGCTACGTCCAGGAGCGCACCATCTTCTTCAAGGACGACGGCAACTACAAGACCCGCGCCGAGGTGAAGTTCGAGGGCGACAC…
		AAVS1_EGFP_v1_3'-Overhang-dsDNA_Donor	TACCGTACACCAATGAGACCGCAATGACCAGCT*G*C*T*G*ACCTCTTCTCTTCCTCCCACAGGGATCCGGCGCCACAAATTTCAGCCTGCTGAAACAGGCCGGCGACGTGGAAGAGAACCCCGGCCCTTCCATGGTGAGCAAGGGCGAGGAGCTGTTCACCGGGGTGGTGCCCATCCTGGTCGAGCTGGACGGCGACGTAAACGGCCACAAGTTCAGCGTGTCCGGCGAGGGCGAGGGCGATGCCACCTACGGCAAGCTGACCCTGAAGTTCATCTGCACCACCGGCAAGCTGCCCGTGCCCTGGCCCACCCTCGTGACCACCCTGACCTACGGCGTGCAGTGCTTCAGCCGCTACCCCGACCACATGAAGCAGCACGACTTCTTCAAGTCCGCCAT…
		AAVS1_EGFP_v2_3'-Overhang-dsDNA_Donor	TACCGTACACCAATGAGACCGGAACT*G*C*T*G*ACCTCTTCTCTTCCTCCCACAGGGATCCGGCGCCACAAATTTCAGCCTGCTGAAACAGGCCGGCGACGTGGAAGAGAACCCCGGCCCTTCCATGGTGAGCAAGGGCGAGGAGCTGTTCACCGGGGTGGTGCCCATCCTGGTCGAGCTGGACGGCGACGTAAACGGCCACAAGTTCAGCGTGTCCGGCGAGGGCGAGGGCGATGCCACCTACGGCAAGCTGACCCTGAAGTTCATCTGCACCACCGGCAAGCTGCCCGTGCCCTGGCCCACCCTCGTGACCACCCTGACCTACGGCGTGCAGTGCTTCAGCCGCTACCCCGACCACATGAAGCAGCACGACTTCTTCAAGTCCGCCATGCCCGAA…
		AAVS1_hPGK1-EGFP_v1_3'-Overhang-dsDNA_Donor	TACCGTACACCAATGAGACCGCAATGACCAGCT*T*A*A*T*GCATCCACGGGGTTGGGGTTGCGCCTTTTCCAAGGCAGCCCTGGGTTTGCGCAGGGACGCGGCTGCTCTGGGCGTGGTTCCGGGAAACGCAGCGGCGCCGACCCTGGGTCTCGCACATTCTTCACGTCCGTTCGCAGCGTCACCCGGATCTTCGCCGCTACCCTTGTGGGCCCCCCGGCGACGCTTCCTGCTCCGCCCCTAAGTCGGGAAGGTTCCTTGCGGTTCGCGGCGTGCCGGACGTGACAAACGGAAGCCGCACGTCTCACTAGTACCCTCGCAGACGGACAGCGCCAGGGAGCAATGGCAGCGCGCCGACCGCGATGGGCTGTGGCCAATAGCGGCTGCTCAGCAGGGCGC…
		AAVS1_hPGK1-CAR-2A-EGFP_v1_3'-Overhang-dsDNA_Donor	TACCGTACACCAATGAGACCGCAATGACCAGCT*T*A*A*T*GCATCCACGGGGTTGGGGTTGCGCCTTTTCCAAGGCAGCCCTGGGTTTGCGCAGGGACGCGGCTGCTCTGGGCGTGGTTCCGGGAAACGCAGCGGCGCCGACCCTGGGTCTCGCACATTCTTCACGTCCGTTCGCAGCGTCACCCGGATCTTCGCCGCTACCCTTGTGGGCCCCCCGGCGACGCTTCCTGCTCCGCCCCTAAGTCGGGAAGGTTCCTTGCGGTTCGCGGCGTGCCGGACGTGACAAACGGAAGCCGCACGTCTCACTAGTACCCTCGCAGACGGACAGCGCCAGGGAGCAATGGCAGCGCGCCGACCGCGATGGGCTGTGGCCAATAGCGGCTGCTCAGCAGGGCGC…
		Chr19_PuroR_3'-Overhang-dsDNA_Donor	TACCGTACACCAATGAGACCGCAATGACCAGCT*T*C*T*G*ACCTCTTCTCTTCCTCCCACAGGGCCTCGAGAGATCTGGCGGCGGAGAGGGCAGAGGAAGTCTTCTAACATGCGGTGACGTGGAGGAGAATCCCGGCCCTAGCACCGAGTACAAGCCCACGGTGCGCCTCGCCACCCGCGACGACGTCCCCAGGGCCGTACGCACCCTCGCCGCCGCGTTCGCCGACTACCCCGCCACGCGCCACACCGTCGATCCGGACCGCCACATCGAGCGGGTCACCGAGCTGCAAGAACTCTTCCTCACGCGCGTCGGGCTCGACATCGGCAAGGTGTGGGTCGCGGACGACGGCGCCGCGGTGGCGGTCTGGACCACGCCGGAGAGCGTCGAAGCGGGGGC…
		Chr7_PuroR_3'-Overhang-dsDNA_Donor	AAGGCCGACTAGCTAGCGAACATCCTATCCACTACT*C*T*G*G*CGGCGGAGAGGGCAGAGGAAGTCTTCTAACATGCGGTGACGTGGAGGAGAATCCCGGCCCTAGCACCGAGTACAAGCCCACGGTGCGCCTCGCCACCCGCGACGACGTCCCCAGGGCCGTACGCACCCTCGCCGCCGCGTTCGCCGACTACCCCGCCACGCGCCACACCGTCGATCCGGACCGCCACATCGAGCGGGTCACCGAGCTGCAAGAACTCTTCCTCACGCGCGTCGGGCTCGACATCGGCAAGGTGTGGGTCGCGGACGACGGCGCCGCGGTGGCGGTCTGGACCACGCCGGAGAGCGTCGAAGCGGGGGCGGTGTTCGCCGAGATCGGCCCGCGCATGGCCGAGTT…
